# SUMOylation differentially regulates SMCHD1 complex formation and function in a genomic context-specific manner

**DOI:** 10.1101/2024.10.13.618066

**Authors:** Remko Goossens, Mara S. Tihaya, Iris M. Willemsen, Kirsten R. Straasheijm, Patrick J. van der Vliet, Roman González Prieto, Alfred C.O. Vertegaal, Stephen J. Tapscott, Judit Balog, Silvère M. van der Maarel

**Author notes:** Correspondence to, S.M. van der Maarel, Ph.D. Leiden University Medical Center Department of Human Genetics Postal zone S-04-P, 2333 ZA Leiden, The Netherlands. Authors Goossens and Tihaya contributed equally to this manuscript.

## Abstract

Structural Maintenance of Chromosomes Hinge Domain Containing 1 (SMCHD1) is a chromatin repressor regulating gene expression and chromatin architecture of distinct autosomal and X-chromosomal loci. SMCHD1 mutations cause derepression of the D4Z4 macrosatellite repeat-embedded *DUX4* gene in skeletal muscle of facioscapulohumeral muscular dystrophy (FSHD) patients Little is known about the regulation and post-translational modification of SMCHD1. Here we report the SUMOylation dynamics of SMCHD1 and its impact on autosomal single copy and repetitive loci, and the inactive X chromosome (Xi).

We identify that SMCHD1 is SUMOylated primarily at lysine 1374, uncover factors regulating SMCHD1 SUMOylation, and demonstrate that SMCHD1 interacts with chromatin repressors TRIM28, HNRNPK and SETDB1 in a SUMO-dependent manner. We find that SUMOylation impacts Xi engagement of SMCHD1, maintenance of a repressive D4Z4 chromatin structure preventing DUX4 expression, and regulation of *LRIF1* promoter activity. The rapid, SUMO-dependent upregulation of *DUX4* could explain the bursts of DUX4 expression typical for FSHD muscle.
