## Supplementary tables 1-3 for "SUMOylation differentially regulates SMCHD1 complex formation and function in a genomic context-specific manner"

### Sheet: Sheet1
	Supplementary table S1: qPCR (cDNA and ChIP), cloning, mutagenesis and genomic primers
	Name:	Forward 5'-->3' Sequence:	Reverse 5'-->3' Sequence:	Gene symbol	Entry	Entry name	Protein names	Gene names (alt)	Length (AA)	Amplicon length (bp)	UCSC primerset identifier
qPCR	qPCR GUS Rev Fw	CTCATTTGGAATTTTGCCGATT	CCGAGTGAAGATCCCCTTTTTA	GUSB	P08236	BGLR_HUMAN	Beta-glucuronidase	GUSB	651	81
	qCPR hSMCHD1 ex47F 48R	CGACAGATTGTCCAGTTCCTC	CCAATGGCCTCTTCTCTCTG	SMCHD1	A6NHR9	SMHD1_HUMAN	Structural maintenance of chromosomes flexible hinge domain-containing protein 1	SMCHD1 (KIAA0650)	2005	110
	qPCR DUX4 pLAM F2 R4	cccaggtaccagcagacc	tccaggagatgtaactctaatcca	DUX4	Q9UBX2	DUX4_HUMAN	Double homeobox protein 4	DUX4 (DUX10)	424	164
	qPCR ZSCAN4 cDNA F / R	TGGAAATCAAGTGGCAAAAA	CTGCATGTGGACGTGGAC	ZSCAN4	Q8NAM6	ZSCA4_HUMAN	Zinc finger and SCAN domain-containing protein 4	ZSCAN4 (ZNF494)	433	93
	KHDC1L cDNA F R qPCR	TGAATCAGGTGGGAGCACAG	CAATGCAGCGAAGGTACGTG	KHDC1L	Q5JSQ8	KHDCL_HUMAN	Putative KHDC1-like protein	KHDC1L	128	163
	MyoG F R	TCAACCAGGAGGAGCGTGAC	TGTAGGGTCAGCCGTGAGCA	MYOG	P15173	MYOG_HUMAN	Myogenin	MYOG (BHLHC3, MYF4)	224	101
	MYH3 cDNA F R	GATTGCAGGATCTGGTGGAT	CCTGCTGGAGGTGAAGTCTC	MYH3	P11055	MYH3_HUMAN	Myosin-3	MYH3	1940	206
	qPCR_SENP1_F2 R2	TCCATGGGTGGGATAAACAA	CCAGCCATTGGTGTCAAACT	SENP1	Q9P0U3	SENP1_HUMAN	Sentrin-specific protease 1	SENP1	644	102	SENP1_uc009zkx.3_2_1_1
	qPCR_SENP2_F1 R1	TGACAGTTACCCGAGATCAGC	GCCTTCTGAGTTCAAAGTAAAACC	SENP2	Q9HC62	SENP2_HUMAN	Sentrin-specific protease 2	SENP2 (KIAA1331)	589	68
	qPCR_SENP5_F1 R1	CTGTGGAGTCTTTGTGCTCCA	TCCTTGTAAATCCTCTTCCGC	SENP5	Q96HI0	SENP5_HUMAN	Sentrin-specific protease 5	SENP5	755	105	SENP5_uc011bty.2_7_1_2
	LRIF1 ex3-4	GTTTATGGTGAAGGAAGGAGAG	ACCGGTGACATTAGCTTCC	LRIF1	Q5T3J3	LRIF1_HUMAN	Ligand-dependent nuclear receptor-interacting factor 1	LRIF1 (C1orf103, RIF1)	769	148
	WWC3 cDNA F1 R1	ACAAAGAGCCCATCCAAGTG	GCACAATGCACTCCATCAGA	WWC3	Q9ULE0	WWC3_HUMAN	Protein WWC3	WWC3 (KIAA1280)	1216	113
	PCDHB2 (F1 R1)	AACGGAGAGTGGCTCCTTTG	CTAATCCGTAGCTCCGCCTG	PCDHB2	Q9Y5E7	PCDB2_HUMAN	Protocadherin beta-2	PCDHB2	798	258
	TRIM28 (F R)	TGAGACCTGTGTAGAGGCG	CGTTCACCATCCCGAGACTT	TRIM28	Q13263	TIF1B_HUMAN	Transcription intermediary factor 1-beta	TRIM28 (KAP1, RNF96, TIF1B)	835	93
	HNRNPK (F1 R1)	CTGCAGACGCCATTATCCTC	ACAACTGACACCCCAGTGCT	HNRNPK	P61978	HNRPK_HUMAN	Heterogeneous nuclear ribonucleoprotein K	HNRNPK (HNRPK)	463	109	HNRNPK_uc004anm.4_15_1_2
	SETDB1 (F R)	CGCTGCAAATGTGACCCAAA	CTGCTGTCAGAGGAACAGGG	SETDB1	Q15047	SETB1_HUMAN	Histone-lysine N-methyltransferase SETDB1	SETDB1 (ESET, KIAA0067, KMT1E)	1291	293
ChIP-qPCR	ChIP-DUX4-Q	CCGCGTCCGTCCGTGAAA	TCCGTCGCCGTCCTCGTC
	ChIP-D4Z4-DR1 (FR2)	GGCAGGGAGGAAAAGCGGTCC	CTGTGAACCGCGCGGGTGAAG
	ChIP-GAPDH (447-281)	CTGAGCAGTCCGGTGTCACTAC	GAGGACTTTGGGAACGACTGAG
	ChIP WWC3 (FR1)	ACACCGCCAATAAATTCCTG	CACCCAGCAGGGTCAACTAT
	ChIP LRIF1 Promoter (679-830)	AAGGTGACTGGCTCGCTAAA	TTTATGATTGACCCCGGAAA
	ChIP LRIF1 Exon4 (F1 R1)	CGCAATCATAAATGGGGAAG	TCTGGTTTTGCTGTGACTCG
	Name:	5'-->3' Sequence:
Cloning	080-HA-SENP1-sacII-F	GCCCGCGGcaATGGATGATATTGCTGATAG
	080-HA-SENP1-XbaI-R	GCTCTAGATCACAAGAGTTTTCGGTGGA
	081-HA-SENP2-sacII-F	GCCCGCGGcaATGTACAGATGGCTGGTTAG
	081-HA-SENP2-XbaI-R	GCTCTAGATCACAGCAACTGCTGATGAA
	118-HA-SENP5-sacII-F	GCCCGCGGcaATGAAAAAACAGAGGAAAAT
	118-HA-SENP5-XbaI-R	GCTCTAGATCAGTCCATGAGCCGGCACT
Mutagenesis	021_SMCHD1_K1374R_FR	CCGTTCGTCTCAATGTTAGATATGACAAAGATGCATC	GATGCATCTTTGTCATATCTAACATTGAGACGAACGG
	022_SMCHD1_K2002R_FR	GACAAAATAGGATTATAACCAGAACAGATGTATAACCAAAAC	GTTTTGGTTATACATCTGTTCTGGTTATAATCCTATTTTGTC
	qcm_SMCHD1_K784R_FR	GGAAAATATTCAGAGGTTGGGGAATTATAC	GTATAATTCCCCAACCTCTGAATATTTTCC
	qcm_SMCHD1_K1496R_FR	GTTAGTACCTAAAATTAGACCACCTACACCAGCTG	CAGCTGGTGTAGGTGGTCTAATTTTAGGTACTAAC
	qcm_SMCHD1_K1958R_FR	CAAACTAATAGAGGAAAGACTAGGTATGACTCCC	GGGAGTCATACCTAGTCTTTCCTCTATTAGTTTG
	qcm_SMCHD1_K1976R_FR	CGTCATTCACCAAGGGTTGAGACGACAG	CTGTCGTCTCAACCCTTGGTGAATGACG
Genomic	geno_SMCHD1_1374_FR1	GGCAGGGCTAATTTGGGAGT	GGTTCCCACTGGTAGACAGC
	Supplementary table S2: shRNA and siRNA used in the study
	Name:	Identifier	Supplier reference	Supplier	Ref Seq
shRNA	pLKO.1-puro Non-Mammalian shRNA Control	shSCR	SHC002	Sigma MISSION	-
		shUBA2 (794)	TRCN0000007470	Sigma MISSION	NM_005499
		shSENP5-3	TRCN0000062312	Sigma MISSION	NM_152699
siRNA	siLuciferase control	siLUC	D-002050-01-50	Dharmacon
	siSENP5-2	siSENP5-2	D-005946-02	Dharmacon
	siSENP5-3	siSENP5-3	D-005946-03	Dharmacon
	siSMCHD1 smartpool	siSMCHD1	M-032684-00-0005	Dharmacon
	siTRIM28 smartpool	siTRIM28	M-005046-01-0005	Dharmacon
	siHNRNPK smartpool	siHNRNPK	M-011692-00-0005	Dharmacon
	siSETDB1 smartpool	siSETDB1	M-020070-00-0005	Dharmacon
	Supplementary table S3: Antibodies used in the study
	N/A: Not applied for technique.
	Antibody:	Host	Supplier (Cat. Nr.)	Dil. WB	Dil. IF	Dil. ChIP	Dil. Co-IP
Primary	SMCHD1	Rabbit	Abcam (ab176731)	1:1000	N/A	N/A	N/A
	SMCHD1	Rabbit	Abcam (ab31865)	N/A	1:500	5 µg (30 µg Chromatin)	N/A
	SMCHD1	Mouse	Atlas antibodies (AMAb91280)	1:1000	1:250	N/A	N/A
	HA	Mouse	Sigma-Aldrich (H3663-200UL)	1:3000	N/A	N/A	N/A
	HA	Rabbit	Abcam (ab9110)	1:5000	1:500	N/A	N/A
	Flag	Mouse	Sigma-Aldrich (F7425-.2MG)	1:5000	N/A	N/A	N/A
	GFP	Rabbit	Abcam (ab290)	1:5000	N/A	N/A	N/A
	GFP	Mouse	Roche (1814460)	1:1000	N/A	N/A	N/A
	SUMO2/3	Mouse	Abcam (ab81371, 8A2)	1:2000	1:250	N/A	N/A
	SUMO2/3	Rabbit	Abcam (ab3742)	1:1000	N/A	5 µg (30 µg Chromatin)	N/A
	Ubiquitin FK2	Mouse	Enzo (BML-PW8810-0500)	1:1000	N/A	N/A	N/A
	H3K27me3	Mouse	Active motif, 39536	N/A	1:500	N/A	N/A
	TRIM28	Rabbit	Abcam (ab10483)	1:1000	N/A	5 µg (30 µg Chromatin)	N/A
	TRIM28	Mouse	Abcam (ab22553)	1:1000	N/A	N/A	N/A
	HNRNPK	Mouse	Abcam (ab39975)	1:1000	N/A	N/A	N/A
	SETDB1	Rabbit	Protein Tech (11231-1-AP)	1:1000	N/A	5 µg (30 µg Chromatin)	N/A
	Tubulin	Mouse	Sigma-Aldrich (T6199)	1:5000	N/A	N/A	N/A
	GAPDH	Rabbit	Abcam (ab128915 [EPR6256])	1:10000	N/A	N/A	N/A
	Actin	Goat	Santa Cruz Biotechnology - I-19 - sc-1616	1:500	N/A	N/A	N/A
	Histone H3	Rabbit	Abcam (ab1791)	1:5000	N/A	N/A	N/A
Secondary	α-Rabbit IRDye-800CW	Donkey	LiCor (926-32213)	1:10000	N/A	N/A	N/A
	α-Mouse IRDye-680RD	Donkey	LiCor (926-68072)	1:10000	N/A	N/A	N/A
	α-Mouse HRP	Goat	LiCor (926-80010)	1:5000	N/A	N/A	N/A
	α-Rabbit HRP	Goat	LiCor (926-80011)	1:5000	N/A	N/A	N/A
	α-Rabbit Alexa 488	Donkey	Life Technologies (A21206)	1:500	N/A	N/A	N/A
	α-Mouse Alexa 594	Donkey	Life Technologies (A-21203)	1:500	N/A	N/A	N/A
